# Self-organized mechanochemical instabilities drive the emergence of digit tissue morphogenesis

**DOI:** 10.1101/2025.08.31.673315

**Authors:** Rio Tsutsumi, Antoine Diez, Steffen Plunder, Ryuichi Kimura, Shinya Oki, Kaori Takizawa, Rei Nakano, Haruhiko Akiyama, Ritsuko Takada, Shinji Takada, Marco Musy, James Sharpe, Mototsugu Eiraku

## Abstract

How complex anatomical structures like digits emerge from an unstructured collection of cells remains a fundamental question in developmental biology. While Turing-type reaction-diffusion models explain the periodic pre-patterning of digits, the physical principles driving 3D morphogenesis remain incompletely understood. We develop a limb-mesenchymal organoid system that spontaneously forms elongated, digit-like protrusions, and use cellular-based computer simulations to identify sufficient microscopic mechanisms reproducing the tissue morphogenesis. We find that symmetry-breaking and elongation of digits arise from a combination of differential cell adhesion, morphogen-induced chemotaxis, and convergent extension. Coarse-graining the cellular-based model yields a continuum Partial Differential Equation description that couples a Cahn-Hilliard stabilization term with anisotropic diffusion, eventually leading to a “fingering instability” phenomenon mathematically parallel to that known in fluid physics. Our findings suggest that mechanochemical fingering instability may act in concert with chemical patterning to drive vertebrate digit morphogenesis.
