## Supplemental Table1: HyBISS probes for "Self-organized mechanochemical instabilities drive the emergence of digit tissue morphogenesis"

### Sheet: Sheet1
Target gene	Target sequence	Length	Barcode	Barcode Sequence	PLP sequence	Bridge_probe	Detection oligos	Detection ologo sequence	5' modification	3' modification
MmHoxd13_probe1	CCTCCTCCGTAGCAGCGCCTGGCCAGTGTC	30	BpID_0040	CACACTAACTCGAATGACGT	CGCCTGGCCAGTGTCCACACTAACTCGAATGACGTCCGAGATGTACCGCTATCGTCCTCCTCCGTAGCAG	ACACTAACTCGAATGACCAGACAGGCAGTCACAGATATG	DO_Seq4_Cy5	CATATCTGTGACTGCCTGTC	Cy5	none
MmHoxd13_probe2	TCGTCATCCTCGGCTGTGATCGCCACTCGC	30	BpID_0040	CACACTAACTCGAATGACGT	GTGATCGCCACTCGCCACACTAACTCGAATGACGTCCGAGATGTACCGCTATCGTTCGTCATCCTCGGCT	ACACTAACTCGAATGACCAGACAGGCAGTCACAGATATG	DO_Seq4_Cy5	CATATCTGTGACTGCCTGTC	Cy5	none
MmHoxd13_probe3	GGCGTAGGCTTACAGCAGAACGCTCTCAAG	30	BpID_0040	CACACTAACTCGAATGACGT	CAGAACGCTCTCAAGCACACTAACTCGAATGACGTCCGAGATGTACCGCTATCGTGGCGTAGGCTTACAG	ACACTAACTCGAATGACCAGACAGGCAGTCACAGATATG	DO_Seq4_Cy5	CATATCTGTGACTGCCTGTC	Cy5	none
MmHoxd13_probe4	GCACGTGCCTGGCTACATCGACATGGTGTC	30	BpID_0040	CACACTAACTCGAATGACGT	CATCGACATGGTGTCCACACTAACTCGAATGACGTCCGAGATGTACCGCTATCGTGCACGTGCCTGGCTA	ACACTAACTCGAATGACCAGACAGGCAGTCACAGATATG	DO_Seq4_Cy5	CATATCTGTGACTGCCTGTC	Cy5	none
MmHoxd13_probe5	TTTAAACCAGCCGGACATGTGCGTCTACCG	30	BpID_0040	CACACTAACTCGAATGACGT	CATGTGCGTCTACCGCACACTAACTCGAATGACGTCCGAGATGTACCGCTATCGTTTTAAACCAGCCGGA	ACACTAACTCGAATGACCAGACAGGCAGTCACAGATATG	DO_Seq4_Cy5	CATATCTGTGACTGCCTGTC	Cy5	none
MmEbf1_probe1	GCGGAGATTCCAGGTCGTGGTGTCTACCAC	30	BpID_0023	CTTTCGACGCTGACACTAAA	CGTGGTGTCTACCACCTTTCGACGCTGACACTAAACCGAGATGTACCGCTATCGTGCGGAGATTCCAGGT	TTTCGACGCTGACACTATTACAGTTGGAAAGCCGAGTAC	DO_Seq3_Cy3	GTACTCGGCTTTCCAACTGT	Cy3	none
MmEbf1_probe2	GGCGGAGGGCTCGGAGGCTTGACCCCTCGG	30	BpID_0023	CTTTCGACGCTGACACTAAA	GGCTTGACCCCTCGGCTTTCGACGCTGACACTAAACCGAGATGTACCGCTATCGTGGCGGAGGGCTCGGA	TTTCGACGCTGACACTATTACAGTTGGAAAGCCGAGTAC	DO_Seq3_Cy3	GTACTCGGCTTTCCAACTGT	Cy3	none
MmEbf1_probe3	CGGTCCATGCAGGGATGATGGGTGTGAACT	30	BpID_0023	CTTTCGACGCTGACACTAAA	TGATGGGTGTGAACTCTTTCGACGCTGACACTAAACCGAGATGTACCGCTATCGTCGGTCCATGCAGGGA	TTTCGACGCTGACACTATTACAGTTGGAAAGCCGAGTAC	DO_Seq3_Cy3	GTACTCGGCTTTCCAACTGT	Cy3	none
MmEbf1_probe4	TTCTCACCAGCCAACATGGTCTCAGCAGTG	30	BpID_0023	CTTTCGACGCTGACACTAAA	ATGGTCTCAGCAGTGCTTTCGACGCTGACACTAAACCGAGATGTACCGCTATCGTTTCTCACCAGCCAAC	TTTCGACGCTGACACTATTACAGTTGGAAAGCCGAGTAC	DO_Seq3_Cy3	GTACTCGGCTTTCCAACTGT	Cy3	none
MmEbf1_probe5	GCGATATCTGGCATGATTGTCCCTCCCATG	30	BpID_0023	CTTTCGACGCTGACACTAAA	ATTGTCCCTCCCATGCTTTCGACGCTGACACTAAACCGAGATGTACCGCTATCGTGCGATATCTGGCATG	TTTCGACGCTGACACTATTACAGTTGGAAAGCCGAGTAC	DO_Seq3_Cy3	GTACTCGGCTTTCCAACTGT	Cy3	none
MmBmpr1b_probe1	ACGTTGTAAATGCCACCACCACTGTCCGGA	30	BpID_0068	GACATCAGAGTACCAGCTCA	CCACCACTGTCCGGAGACATCAGAGTACCAGCTCACCGAGATGTACCGCTATCGTACGTTGTAAATGCCA	ACATCAGAGTACCAGCTGTACAGTTGGAAAGCCGAGTAC	DO_Seq3_Cy3	GTACTCGGCTTTCCAACTGT	Cy3	none
MmBmpr1b_probe2	AGAGCTCGGGAAGTGGATCAGGCCTCCCTC	30	BpID_0068	GACATCAGAGTACCAGCTCA	GATCAGGCCTCCCTCGACATCAGAGTACCAGCTCACCGAGATGTACCGCTATCGTAGAGCTCGGGAAGTG	ACATCAGAGTACCAGCTGTACAGTTGGAAAGCCGAGTAC	DO_Seq3_Cy3	GTACTCGGCTTTCCAACTGT	Cy3	none
MmBmpr1b_probe3	GCGGCATGAGAATATTCTGGGGTTCATTGC	30	BpID_0068	GACATCAGAGTACCAGCTCA	TCTGGGGTTCATTGCGACATCAGAGTACCAGCTCACCGAGATGTACCGCTATCGTGCGGCATGAGAATAT	ACATCAGAGTACCAGCTGTACAGTTGGAAAGCCGAGTAC	DO_Seq3_Cy3	GTACTCGGCTTTCCAACTGT	Cy3	none
MmBmpr1b_probe4	GCGGCCTATGCCATTTACACACGGAAATCT	30	BpID_0068	GACATCAGAGTACCAGCTCA	TACACACGGAAATCTGACATCAGAGTACCAGCTCACCGAGATGTACCGCTATCGTGCGGCCTATGCCATT	ACATCAGAGTACCAGCTGTACAGTTGGAAAGCCGAGTAC	DO_Seq3_Cy3	GTACTCGGCTTTCCAACTGT	Cy3	none
MmBmpr1b_probe5	CACCCAACACCCGGGTTGGCACCAAGCGCT	30	BpID_0068	GACATCAGAGTACCAGCTCA	TTGGCACCAAGCGCTGACATCAGAGTACCAGCTCACCGAGATGTACCGCTATCGTCACCCAACACCCGGG	ACATCAGAGTACCAGCTGTACAGTTGGAAAGCCGAGTAC	DO_Seq3_Cy3	GTACTCGGCTTTCCAACTGT	Cy3	none
